# Diurnal cycles drive rhythmic physiology and promote survival in facultative phototrophic bacteria

**DOI:** 10.1101/2023.09.27.559767

**Authors:** Camille Tinguely, Mélanie Paulméry, Céline Terrettaz, Diego Gonzalez

**Affiliations:** Laboratory of Microbiology, Institute of Biology, University of Neuchâtel, Switzerland

## Abstract

Bacteria have evolved many strategies to spare energy when nutrients become scarce. One widespread such strategy is facultative phototrophy, which helps heterotrophs supplement their energy supply using light. Our knowledge on the impact that such behaviors have on bacterial fitness and physiology is, however, still limited. Here, we study how a representative of the genus *Porphyrobacter,* in which aerobic anoxygenic phototrophy is ancestral, responds to different light regimes under nutrient limitation. We show that bacterial survival in stationary phase relies on functional reaction centers and varies depending on the light regime. Under dark-light alternance, our bacterial model presents a diphasic life history dependent on phototrophy: during dark phases, the cells inhibit DNA replication and part of the population lyses and releases nutrients, while subsequent light phases allow for the recovery and renewed growth of the surviving cells. We correlate these cyclic variations with a pervasive pattern of rhythmic transcription which reflects global changes in diurnal metabolic activity. Finally, we demonstrate that, compared to either a phototrophy null mutant or a bacteriochlorophyll *a* overproducer, the wild type strain is better adapted to natural environments, where regular dark-light cycles are interspersed with additional accidental dark episodes. Overall, our results highlight the importance of light-induced biological rhythms in a new model of aerobic anoxygenic phototroph representative of an ecologically important group of environmental bacteria.
