## Supplementary material for "Diurnal cycles drive rhythmic physiology and promote survival in facultative phototrophic bacteria": SFile_5

### Sheet: Feuil1
This spreadsheet contains the output of the KEGG enrichment analysis of the different temporal clusters in our RNA-sequencing datasets
Column labels
Cluster	Cluster identifier, followed by the dataset (_B: in the B-C+ strain; _W: in the wild type strain; _I: in both strains)
ko_numbers	KEGG-Orthology number
p-value	Enrichment p-value
KEGG_category_2	Description of KO category
KEGG_category_1	Description of overarching category
Genes	Genes in the category

### Sheet: cluster_kegg_output_new1
Cluster	ko_numbers	p-value	KEGG_category_2	KEGG_category_1	Genes
cluster_1_B	ko00860,ko00194	1.004151e-08,2.017721e-06	Photosynthesis_proteins_[BR:ko00194],Porphyrin_metabolism_[PATH:ko00860]	metabolism,Metabolism_of_cofactors_and_vitamins	KVF90_15715/KVF90_15710/KVF90_15790/KVF90_15705/KVF90_15780/KVF90_15775/KVF90_15700/KVF90_05710/KVF90_15655,KVF90_15720/KVF90_15730/KVF90_15725/KVF90_15735/KVF90_07585/KVF90_07590
cluster_1_I	ko00194,ko00190	3.799888e-04,3.038687e-02	Oxidative_phosphorylation_[PATH:ko00190],Photosynthesis_proteins_[BR:ko00194]	Energy_metabolism,metabolism	KVF90_15730/KVF90_15735,KVF90_12175
cluster_1_W	ko03011,ko00190	3.497303e-20,6.469092e-04	Oxidative_phosphorylation_[PATH:ko00190],Ribosome_[BR:ko03011]	Energy_metabolism,genetic_information_processing	KVF90_01070/KVF90_13590/KVF90_01075/KVF90_13575/KVF90_13565/KVF90_13550/KVF90_13580/KVF90_13585/KVF90_05800/KVF90_13560/KVF90_13555/KVF90_13455/KVF90_13515/KVF90_13535/KVF90_13545/KVF90_13540/KVF90_13520/KVF90_13530/KVF90_13010/KVF90_13525/KVF90_13605/KVF90_13570/KVF90_05805/KVF90_13510/KVF90_09875/KVF90_13490/KVF90_03360/KVF90_12855/KVF90_09050/KVF90_12935/KVF90_13505/KVF90_15220/KVF90_00140/KVF…
cluster_2_B	NA	NA	NA	NA	NA
cluster_2_I	ko02000	0.0167589	Transporters_[BR:ko02000]	signaling_and_cellular_processes	KVF90_11545/KVF90_10790/KVF90_06740/KVF90_14745/KVF90_09910
cluster_2_W	NA	NA	NA	NA	NA
cluster_3_B	ko00720	0.00188036	Carbon_fixation_pathways_in_prokaryotes_[PATH:ko00720]	Energy_metabolism	KVF90_08260/KVF90_08265/KVF90_07985
cluster_3_I	NA	NA	NA	NA	NA
cluster_3_W	NA	NA	NA	NA	NA
cluster_4_B	NA	NA	NA	NA	NA
cluster_4_W	NA	NA	NA	NA	NA
cluster_5_B	Enzymes_with_EC_numbers,ko00190	2.487111e-03,2.194449e-02	Enzymes_with_EC_numbers,Oxidative_phosphorylation_[PATH:ko00190]	metabolism,Energy_metabolism	KVF90_13940/KVF90_06090/KVF90_02325/KVF90_00725/KVF90_02320,KVF90_12110/KVF90_12125
cluster_5_W	NA	NA	NA	NA	NA
cluster_6_B	NA	NA	NA	NA	NA
cluster_6_W	ko03011	2.06804e-07	Ribosome_[BR:ko03011]	genetic_information_processing	KVF90_03680/KVF90_02005/KVF90_11210/KVF90_13465/KVF90_16005/KVF90_02000/KVF90_13610/KVF90_17230/KVF90_11425/KVF90_02910/KVF90_02905/KVF90_13470
cluster_7_B	ko00190	2.08157e-06	Oxidative_phosphorylation_[PATH:ko00190]	Energy_metabolism	KVF90_12150/KVF90_12160/KVF90_12180/KVF90_12190/KVF90_12195
cluster_7_W	ko00860	0.0013884	Porphyrin_metabolism_[PATH:ko00860]	Metabolism_of_cofactors_and_vitamins	KVF90_15710/KVF90_15715/KVF90_15785/KVF90_15780/KVF90_15790/KVF90_15800/KVF90_02770
cluster_8_B	NA	NA	NA	NA	NA
cluster_8_W	NA	NA	NA	NA	NA
cluster_9_B	NA	NA	NA	NA	NA
cluster_9_I	NA	NA	NA	NA	NA
cluster_9_W	NA	NA	NA	NA	NA
cluster_10_B	NA	NA	NA	NA	NA
cluster_10_W	ko03400	0.0082734	DNA_repair_and_recombination_proteins_[BR:ko03400]	genetic_information_processing	KVF90_13225/KVF90_05980/KVF90_12040/KVF90_10945/KVF90_11010/KVF90_03890/KVF90_10960/KVF90_03375/KVF90_11390/KVF90_08425/KVF90_03100/KVF90_02065/KVF90_12680/KVF90_11895/KVF90_14655/KVF90_14295/KVF90_12450
cluster_11_B	NA	NA	NA	NA	NA
cluster_11_W	NA	NA	NA	NA	NA
cluster_12_B	ko00404	0.0268945	Staurosporine_biosynthesis_[PATH:ko00404]	Biosynthesis_of_other_secondary_metabolites	KVF90_15490
cluster_12_W	NA	NA	NA	NA	NA
cluster_13_B	Transport	0.0317451	Transport	signaling_and_cellular_processes	KVF90_10940/KVF90_03110
cluster_13_I	NA	NA	NA	NA	NA
cluster_13_W	NA	NA	NA	NA	NA
cluster_14_B	NA	NA	NA	NA	NA
cluster_14_W	NA	NA	NA	NA	NA
cluster_15_B	ko00194,ko02000	2.681569e-02,2.681569e-02	Transporters_[BR:ko02000],Photosynthesis_proteins_[BR:ko00194]	signaling_and_cellular_processes,metabolism	KVF90_14340/KVF90_14350,KVF90_14265/KVF90_14515/KVF90_01195/KVF90_01190/KVF90_08450/KVF90_08180
cluster_15_W	NA	NA	NA	NA	NA
cluster_16_B	Function_unknown,ko00130	6.77582e-03,4.86496e-02	Function_unknown,Ubiquinone_and_other_terpenoid-quinone_biosynthesis_[PATH:ko00130]	Poorly_characterized,Metabolism_of_cofactors_and_vitamins	KVF90_01705/KVF90_01690/KVF90_16395,KVF90_01550
cluster_16_W	NA	NA	NA	NA	NA
