## Supplementary material for "Diurnal cycles drive rhythmic physiology and promote survival in facultative phototrophic bacteria": SFile_3

### Sheet: Information
This spreadsheet contains the output of the enrichment analysis of our RNA-sequencing datasets
Column labels
Set / Intersection	Set of genes considered (significantly modified, activated or repressed in the intersection of the different datasets)
KO	KEGG-Orthology number
p-values (coma-separated)	Enrichment p-value
Category 2 (coma-separated)	Description of KO category
Category 1 (coma-separated)	Description of overarching category

### Sheet: modified
Set / Intersection	KO	p-values (coma-separated)	Category 2 (coma-separated)	Category 1 (coma-separated)
ED:LD:EN:LN	ko03011	8.99517e-05	Ribosome_[BR:ko03011]	genetic_information_processing
LD:LN	ko00860	3.18368e-05	Porphyrin_metabolism_[PATH:ko00860]	Metabolism_of_cofactors_and_vitamins
ED:LD:EN	ko03011	9.16959e-15	Ribosome_[BR:ko03011]	genetic_information_processing
LD:EN:LN	ko03011,ko00194	7.051861e-06,2.814144e-02	Ribosome_[BR:ko03011],Photosynthesis_proteins_[BR:ko00194]	genetic_information_processing,metabolism

### Sheet: activated_in_B-C+
Set / Intersection	KO	p-values (coma-separated)	Category 2 (coma-separated)	Category 1 (coma-separated)
EN	ko00190,ko01011	6.584415e-03,4.716558e-02	Oxidative_phosphorylation_[PATH:ko00190],Peptidoglycan_biosynthesis_and_degradation_proteins_[BR:ko01011]	Energy_metabolism,metabolism
LN	ko00860,ko03400	2.292775e-04,3.570227e-04	DNA_repair_and_recombination_proteins_[BR:ko03400],Porphyrin_metabolism_[PATH:ko00860]	genetic_information_processing,Metabolism_of_cofactors_and_vitamins
ED:EN	ko03016,ko00400	4.34851e-02,4.34851e-02	Transfer_RNA_biogenesis_[BR:ko03016],Phenylalanine,_tyrosine_and_tryptophan_biosynthesis_[PATH:ko00400]	genetic_information_processing,Amino_acid_metabolism
LD:EN	ko03011	0.036458	Ribosome_[BR:ko03011]	genetic_information_processing
ED:EN:LN	ko03029	0.0167758	Mitochondrial_biogenesis_[BR:ko03029]	genetic_information_processing
ED:LD:EN	ko03011	9.23866e-33	Ribosome_[BR:ko03011]	genetic_information_processing
ED:LD:LN	ko01504	0.00260064	Antimicrobial_resistance_genes_[BR:ko01504]	signaling_and_cellular_processes

### Sheet: repressed_in_B-C+
Set / Intersection	KO	p-values (coma-separated)	Category 2 (coma-separated)	Category 1 (coma-separated)
LD	ko00860	0.00185128	Porphyrin_metabolism_[PATH:ko00860]	Metabolism_of_cofactors_and_vitamins
LN	ko03011,ko00194	6.280920e-09,1.672295e-02	Ribosome_[BR:ko03011],Photosynthesis_proteins_[BR:ko00194]	genetic_information_processing,metabolism
ED:EN	ko00280	0.0145076	Valine,_leucine_and_isoleucine_degradation_[PATH:ko00280]	Amino_acid_metabolism
ED:LD	ko00860	0.0106076	Porphyrin_metabolism_[PATH:ko00860]	Metabolism_of_cofactors_and_vitamins
ED:LN	Structural_proteins	0.0406722	Structural_proteins	signaling_and_cellular_processes
LD:LN	ko02024,ko02020	1.5491e-02,1.5491e-02	Quorum_sensing_[PATH:ko02024],Two-component_system_[PATH:ko02020]	Cellular_community_-_prokaryotes,Signal_transduction
ED:LD:EN	ko00194	0.0268406	Photosynthesis_proteins_[BR:ko00194]	metabolism
