## Supplementary material for "Diurnal cycles drive rhythmic physiology and promote survival in facultative phototrophic bacteria": SFile_1

### Sheet: Feuil1
Bacterial composition of the ULC335 community from reassembled SRAs based on fragments of 16S sequences
Class	Genus	Contig	Classification (CLASSIFIER)	Sequence
Cyanobacteria	Snowella	NODE_2184_length_1329_cov_42.018838;+;	Bacteria;100 %;Cyanobacteria/Chloroplast;99 %;Cyanobacteria;96 %;Family IX;51 %;Family IX;51 %;GpIX;51 %	NODE_2184_length_1329_cov_42.018838: CTCGTTGCGGGACTTAACCCAACATCTCACGACACGAGCTGACGACAGCCATGCACCACCTGTGTTCTGGTTCCCTAAGGCACTCTCAACTTTCATCAAGATTCCAGACATGTCAAGTCTTGGTAAGGTTCTTCGCGTTGCATCGAATTAAACCACATACTCCACCGCTTGTGCGGGCCCCCGTCAATTCCTTTGAGTTTCACTCTTGCGAGCGTACTCCCCAGGCGGGATACTTAACGCGTTAGCTTCGGCACAGCACGGGTCGATACGTGCTACGCCTAGTATCCATCGTTTACGGCTAGGACTACAGGGGTATCTAATCCCTTTCGCTACCCTAGCTTTCGTCCCTCAGTGTCAGTTTC…
Alphaproteobacteria	Bosea	NODE_34205_length_152_cov_2.340206;+;	Bacteria;100 %;"Proteobacteria";100 %;Alphaproteobacteria;100 %;Rhizobiales;100 %;Bradyrhizobiaceae;100 %;Bosea;100 %	NODE_34205_length_152_cov_2.340206: TTCGGTGCTAGTGGCAGACGGGTGAGTAACACGTGGGAACGTACCTTTCGGTTCGGAATAATACAGGGAAACTTGTACTAATACCGGATACGCCCTTCGGGGGAAAGATTTATCGCCGATTGATCGGCCCGCGTCTGATTAGCTAGTTGGTG
Alphaproteobacteria	Brevundimonas	NODE_19878_length_238_cov_4.387978;+;	Bacteria;100 %;"Proteobacteria";100 %;Alphaproteobacteria;100 %;Caulobacterales;100 %;Caulobacteraceae;100 %;Brevundimonas;100 %	NODE_19878_length_238_cov_4.387978: GATCGTAGCCTTGGTGGGCCATTACCCCACCAACTAGCTAATCAGACGCGGGCCGCTCTAAAGGCGATAAATCTTTCCCCCGAAGGGCACATTCGGCATTACCACCCGTTTCCAGGAGCTATTCCGAACCTAAAGGCACGTTCCCACGTGTTACTCACCCGTCCGCCACTAACCCCGAAGGGTCCGTTCGACTTGCATGTGTTAGGCCTGCCGCCAGCGTTCGCTCTGAGCCAGGATC
Alphaproteobacteria	Gemmobacter	NODE_9262_length_483_cov_7.119159;+;	Bacteria;100 %;"Proteobacteria";100 %;Alphaproteobacteria;100 %;Rhodobacterales;100 %;Rhodobacteraceae;100 %;Gemmobacter;100 %	NODE_9262_length_483_cov_7.119159: CCACACTGGGACTGAGACACGGCCCAGACTCCTACGGGAGGCAGCAGTGGGGAATCTTAGACAATGGGGGAAACCCTGATCTAGCCATGCCGCGTGATCGATGAAGGCCTTAGGGTTGTAAAGATCTTTCAGTGGGGAAGATAATGACTGTACCCACAGAAGAAGCCCCGGCTAACTCCGTGCCAGCAGCCGCGGTAATACGGAGGGGGCTAGCGTTGTTCGGAATTACTGGGCGTAAAGCGCACGTAGGCGGATCAGAAAGTCAGAGGTGAAATCCCAGGGCTCAACCTTGGAACTGCCTTTGAAACTCCTGATCTTGAGGTCGAGAGAGGTGAGTGGAATTCCGAGTGTAGAGGTGAAATTC…
Alphaproteobacteria	Porphyrobacter	NODE_15856_length_299_cov_3.844262;+;	Bacteria;100 %;"Proteobacteria";100 %;Alphaproteobacteria;100 %;Sphingomonadales;100 %;Erythrobacteraceae;100 %;Porphyrobacter;100 %	NODE_15856_length_299_cov_3.844262: GAGTCTGGGCCGTGTCTCAGTCCCAGTGTGGCTGATCATCCTCTCAGACCAGCTATGGATCGTCGCCTTGGTAGGCCTTTACCCCACCAACTAGCTAATCCAACGCGGGCCCATCTAAAGGCGATAAATCTTTGGTCCGAAGACATTATCCGGTATTAGCAGTAATTTCTCACTGTTATTCCGAACCTAAAGGCAGGTTCCCACGCGTTACGCACCCGTGCGCCACTAGACCCGAAGGTCTCGTTCGACTTGCATGTGTTAGGCCTGCCGCCAGCGTTCGTTCTGAGCCAGGATCAAAC
Betaproteobacteria	Hydrogenophaga	NODE_4431_length_786_cov_10.946648;+;	Bacteria;100 %;"Proteobacteria";100 %;Betaproteobacteria;100 %;Burkholderiales;100 %;Comamonadaceae;100 %;Hydrogenophaga;100 %	NODE_4431_length_786_cov_10.946648: CCACACTGGGACTGAGACACGGCCCAGACTCCTACGGGAGGCAGCAGTGGGGAATTTTGGACAATGGGCGCAAGCCTGATCCAGCAATGCCGCGTGCAGGAAGAAGGCCTTCGGGTTGTAAACTGCTTTTGTACGGAACGAAACGGTCCTGGTTAATACCTGGGGCTAATGACGGTACCGTAAGAATAAGCACCGGCTAACTACGTGCCAGCAGCCGCGGTAATACGTAGGGTGCAAGCGTTAATCGGAATTACTGGGCGTAAAGCGTGCGCAGGCGGTTTTGTAAGACAGGCGTGAAATCCCCGGGCTTAACCTGGGAATTGCGCTTGTGACTGCAAGGCTGGAGTGCGGCAGAGGGGGATG…
Flavobacteriia	Flavobacterium	NODE_2018_length_1416_cov_52.492285;+;	Bacteria;100 %;"Bacteroidetes";100 %;Flavobacteriia;100 %;"Flavobacteriales";100 %;Flavobacteriaceae;100 %;Flavobacterium;100 %	NODE_2018_length_1416_cov_52.492285: AATTAAACCACATGCTCCACCGCTTGTGCGGGCCCCCGTCAATTCCTTTGAGTTTCATTCTTGCGAACGTACTCCCCAGGTGGGATACTTATCACTTTCGCTTAGCCACTGAGATTACTCCCAACAGCTAGTATCCATCGTTTACGGCGTGGACTACCAGGGTATCTAATCCTGTTCGCTCCCCACGCTTTCGTCCATCAGCGTCAATCCACTAGTAGTAACCTGCCTTCGCAATTGGTATTCCATGTAATATCTAAGCATTTCACCGCTACACTACATATTCTAGTTACTTCCTAGTAATTCAAGTCTGACAGTATCAATGGCCGTTCCATCGTTGAGCGATGGGCTTTCACCACTGACTT…
Sphingobacteria (Bacteroidetes)	Chitinophaga	NODE_1938_length_1455_cov_9.686429;+;	Bacteria;100 %;"Bacteroidetes";100 %;Sphingobacteriia;100 %;"Sphingobacteriales";100 %;Chitinophagaceae;100 %;Flavihumibacter;67 %	NODE_1938_length_1455_cov_9.686429:: CTTATCTTTGCCGTCCGCTTTTGAAAAACGAGTATGTTTTGAGGGGGTTAGGAAGAGATCTTTGTGAGGGTGATGAGGGGTTAGGGAGTTTAGATTTAGGGTAATGTTTTAGGACGGTTAGCCTTGAAAAAAAAACTTCAAAAAAAGTTGGCCAAAAAGTTGGTTGAATAAAACTTCCCCTTACTTTTGCACTCCCAAACGAAACGGACTGGTTGTAAAGCTGGTTAAATAGTTGGGAATCAAGTTCTTAGAATGCTAAAAAATGATGAGCCGGTTGGGGCTTGGATAACGGGGGTCGAACCTTGGTCATTTACAAGTTAATAGCTGCGAGGTTATTGATGAAAGATCTTTGAAAGAATGGA…
